# Human-caused wolf mortality persists for years after discontinuation of hunting

**DOI:** 10.1101/2022.12.20.521126

**Authors:** Roman Teo Oliynyk

## Abstract

By the mid-20th century, wolves were nearly extinct in the lower 48 states, with a small number surviving in northern Minnesota. After wolves were placed on the endangered species list in 1973, the northern Minnesota wolf population increased and stabilized by the early 2000s. A wolf trophy hunt was introduced in 2012–2014 and then halted by a court order in December 2014. The Minnesota Department of Natural Resources collected wolf radiotelemetry data for the years 2004–2019. Statistical analysis showed that wolf mortality remained close to constant from 2004 until the initiation of the hunt, and that mortality doubled with the initiation of the first hunting and trapping season in 2012, remaining at a nearly constant elevated level through 2019. Notably, average annual wolf mortality increased from 21.7% before wolf hunting seasons (10.0% by human causes and 11.7% natural causes) to 43.4% (35.8% by human causes and 7.6% natural causes). The fine-grained statistical trend implies that human-caused mortality increased sharply during the hunting seasons, while natural mortality initially dropped. While gradually diminishing after the discontinuation of the hunt, human-caused mortality remained high, which could indicate a lasting shift in human attitudes and post-hunt changes in wolf behavior and wolf pack composition.
