## Supplementary material for "Human-caused wolf mortality persists for years after discontinuation of hunting": Data used in Recent Trends in Survival and Mortality of Wolves in Minnesota, United States.csv

ID	mortality detail	Start Date	End/status date	Area Collared	est_age	sex	Last seen alive
W05-2264	NA	5/7/2005	11/3/2008	Grand Rapids	adult	F
W04-2263	human	5/10/2004	11/14/2006	Grand Rapids	adult	F	10/29/2006
W04-2065	NA	5/11/2004	8/28/2008	Grand Rapids	adult	F
W05-2270	NA	5/6/2005	11/14/2006	Grand Rapids	pup	M
W05-2271	unknown	5/10/2005	8/13/2007	Grand Rapids	adult	F	2/18/2007
W05-2272	NA	5/19/2005	1/5/2008	Grand Rapids	adult	M
W06-2110	NA	9/5/2006	10/3/2006	Grand Rapids	pup	F
W06-2120	natural	7/20/2006	2/25/2008	Hoyt Lakes	adult	F	2/24/2008
W06-2101	NA	8/26/2006	10/3/2006	Hoyt Lakes	pup	F
W06-2104	human	8/27/2006	2/13/2007	Hoyt Lakes	adult	M	2/4/2007
W06-2106	NA	8/27/2006	2/25/2008	Hoyt Lakes	adult	M
W06-2108	natural	8/28/2006	9/26/2006	Hoyt Lakes	yrlg	M	9/17/2006
W06-2111	human	9/9/2006	11/28/2007	Grand Rapids	adult	M	9/26/2007
W06-2113	NA	9/13/2006	9/23/2007	Grand Rapids	pup	M	9/22/2007
W06-2112	NA	9/10/2006	7/21/2009	Grand Rapids	adult	M
W07-2417	human	9/3/2007	11/17/2007	Red Lake	adult	F	10/28/2007
W07-2405	human	5/14/2007	11/18/2008	Hoyt Lakes	adult	M	11/9/2008
W07-2419	natural	9/6/2007	2/12/2008	Red Lake	adult	F	2/3/2008
W07-2407	NA	8/8/2007	3/20/2008	Grand Rapids	adult	F
W07-2402	NA	8/22/2007	1/17/2008	Red Lake	adult	M
W07-2413	NA	8/30/2007	8/21/2008	Red Lake	adult	M
W07-2415	NA	8/31/2007	4/6/2008	Red Lake	adult	F
W07-2401	NA	5/9/2007	3/16/2008	Hoyt Lakes	adult	M
W07-2420	NA	9/21/2007	1/10/2009	Grand Rapids	pup	M
W07-2421	NA	9/21/2007	10/10/2007	Grand Rapids	pup	M
W07-2409	NA	8/11/2007	3/20/2008	Grand Rapids	adult	M
W07-2411	NA	8/12/2007	1/25/2009	Grand Rapids	adult	M
W09-2451	natural	9/1/2009	2/1/2011	Grand Rapids	yrlg	M	1/22/2011
W09-2452	NA	9/2/2009	4/2/2010	Grand Rapids	adult	F
W09-2468	unknown	9/2/2009	2/13/2010	Hoyt Lakes	pup	F	2/6/2010
W09-2473	NA	9/3/2009	3/25/2010	Hoyt Lakes	adult	F
W09-2471	natural	9/6/2009	2/27/2010	Hoyt Lakes	adult	M	2/20/2010
W09-2117	NA	10/6/2009	1/28/2010	Brainerd	pup	M
W09-2114	NA	8/23/2009	3/31/2010	Grand Rapids	adult	F
W09-2475	NA	8/24/2009	1/30/2010	Grand Rapids	adult	M
W09-2116	NA	8/26/2009	4/3/2010	Grand Rapids	yrlg	F
W09-2425	human	8/26/2009	1/4/2013	Grand Rapids	adult	M	11/17/2012
W09-0319	NA	8/31/2009	3/25/2010	Hoyt Lakes	adult	M
W09-2467	NA	9/15/2009	6/14/2010	Hoyt Lakes	adult	F
W09-2449	NA	9/16/2009	12/21/2009	Brainerd	adult	M
W09-2426	human	10/14/2009	3/10/2011	Brainerd	adult	M	3/5/2011
W10-2453	NA	9/2/2010	4/8/2011	Grand Rapids	adult	F
1854-1	human	7/28/2010	7/18/2017	Duluth	adult	F	7/17/2017
1854-3	human	7/28/2010	12/15/2012	Duluth	yrlg	F	10/9/2011
W10-2373	NA	8/25/2010	3/29/2011	Grand Rapids	adult	M
W10-2374	NA	8/25/2010	4/2/2011	Grand Rapids	adult	F
W10-2461	NA	9/14/2010	2/25/2011	Grand Rapids	yrlg	M
W10-2275	NA	8/12/2010	3/21/2011	Grand Rapids	adult	F
W10-2462	NA	9/12/2010	2/9/2011	Grand Rapids	yrlg	F
W10-2463	NA	9/12/2010	4/24/2011	Grand Rapids	adult	F
1854-2	NA	8/3/2011	4/23/2013	Duluth	yrlg	F
W11-2300	human	8/26/2011	1/18/2013	Park Rapids/Bemidji	yrlg	M	12/29/2012
W11-2455	human	8/28/2011	6/25/2014	Park Rapids/Bemidji	pup	F	6/7/2014
W12-2736	NA	9/1/2012	4/24/2013	Red Lake	yrlg	M
W12-2351	NA	5/4/2012	4/3/2013	Grand Rapids	adult	M
W12-2353	NA	5/8/2012	1/19/2013	Grand Rapids	yrlg	F
W12-2355	human	5/9/2012	12/17/2012	Grand Rapids	adult	F	12/8/2012
W12-2357	human	5/9/2012	12/18/2012	Grand Rapids	adult	M	12/17/2012
W12-2359	natural	5/9/2012	7/22/2012	Grand Rapids	adult	F	7/19/2012
W12-2456	NA	9/5/2012	4/5/2013	Red Lake	adult	M
W12-2458	NA	9/5/2012	5/7/2013	Red Lake	adult	F
W12-2159	NA	9/6/2012	4/5/2013	FDL	adult	F
W12-2740	NA	10/7/2012	4/23/2013	Park Rapids/Bemidji	adult	M
W12-2726	natural	8/13/2012	10/20/2012	Togo	adult	M	10/14/2012
W12-2728	NA	8/14/2012	5/25/2013	Togo	adult	F
W12-2730	NA	8/20/2012	4/5/2013	Togo	yrlg	F
W12-2732	NA	8/20/2012	4/24/2013	Togo	adult	F
W12-2155	human	8/27/2012	1/22/2013	FDL	yrlg	M	1/21/2013
W12-2738	NA	10/11/2012	4/5/2013	Park Rapids/Bemidji	pup	M
W13-2549	human	10/3/2013	11/5/2013	Grand Rapids	adult	F	11/4/2013
W13-2706	natural	10/4/2013	2/19/2015	FDL	adult	M	2/9/2015
W13-2701	NA	9/8/2013	5/15/2015	Grand Rapids	adult	F
W13-2743	human	9/9/2013	11/16/2014	Park Rapids/Bemidji	adult	F	11/15/2014
W13-2745	human	9/11/2013	11/10/2013	Park Rapids/Bemidji	adult	M	11/9/2013
W13-2747	unknown	9/13/2013	4/27/2016	Park Rapids/Bemidji	adult	M	4/26/2016
W13-2545	human	10/10/2013	11/8/2014	Grand Rapids	adult	F	11/7/2014
W13-2436	human	10/14/2013	5/27/2014	Grand Rapids	pup	F	5/11/2014
W13-2543	NA	10/16/2013	6/26/2015	Grand Rapids	yrlg	F
W13-2160	unknown	10/25/2013	11/10/2013	Park Rapids/Bemidji	pup	M	11/6/2013
W13-2480	human	9/12/2013	5/8/2014	Park Rapids/Bemidji	adult	M	4/22/2014
W14-2531	natural	1/22/2014	12/24/2016	Grand Rapids	yrlg	M	12/19/2016
V024	NA	8/2/2014	5/7/2015	VNP	adult	M
W14-2536	NA	2/3/2014	1/19/2015	Grand Rapids	adult	F
W14-2486	human	9/5/2014	9/25/2014	FDL	adult	F	9/16/2014
W14-2284	NA	6/27/2014	10/29/2016	Grand Rapids	adult	M
W14-2478	natural	7/7/2014	3/22/2018	Grand Rapids	adult	M	2/7/2018
V029	human	7/22/2014	6/23/2016	VNP	adult	F	5/21/2016
W14-6160	human	8/13/2014	1/20/2015	FDL	yrlg	F	1/19/2015
W14-2470	NA	8/27/2014	5/18/2015	FDL	adult	F
W14-2501	NA	10/26/2014	8/30/2015	Park Rapids/Bemidji	pup	M
W15-2163	human	1/30/2015	4/11/2015	Park Rapids/Bemidji	yrlg	F	3/31/2015
W15-2439	human	2/13/2015	2/24/2015	Northome	adult	F	2/22/2015
W15-2429	NA	2/16/2015	6/30/2015	Northome	adult	M
W15-6720	human	3/11/2015	8/9/2015	Red Lake	adult	F	7/12/2015
W15-2646	NA	2/7/2015	10/18/2016	Park Rapids/Bemidji	adult	M
W15-2523	NA	7/14/2015	3/20/2016	Grand Rapids	yrlg	F
W15-2487	NA	8/25/2015	1/21/2017	Grand Rapids	yrlg	F
W15-2639	NA	2/12/2015	1/9/2016	Park Rapids/Bemidji	yrlg	F
W16-2505	human	1/3/2016	3/8/2016	FDL	yrlg	F	3/7/2016
W16-2635	natural	1/6/2016	8/29/2016	Park Rapids/Bemidji	yrlg	F	5/13/2016
W16-2521	NA	1/8/2016	5/1/2016	FDL	yrlg	F
W16-2517	human	1/9/2016	10/3/2016	FDL	yrlg	F	9/30/2016
W16-2507	NA	1/16/2016	7/29/2016	FDL	adult	F
W16-2515	human	1/29/2016	11/16/2016	Grand Rapids	adult	M	11/12/2016
W16-2710	NA	2/7/2016	7/9/2016	Red Lake	yrlg	M
W16-2519	human	1/8/2016	9/12/2016	FDL	yrlg	F	6/30/2016
W16-2709	NA	1/8/2016	10/4/2019	Red Lake	adult	F
W16-2603	NA	8/26/2016	1/21/2017	Togo	adult	F
W17-2605	NA	2/13/2017	3/20/2017	FDL	pup	F
W17-2633	NA	2/15/2017	2/13/2018	Park Rapids/Bemidji	adult	F
W17-2609	NA	3/19/2017	1/10/2018	Grand Rapids	adult	M
W17-2611	NA	5/21/2017	1/29/2018	FDL	yrlg	F
W17-2613	NA	5/24/2017	11/18/2018	Grand Rapids	adult	M
W17-2616	human	6/15/2017	11/19/2017	Grand Rapids	adult	F	10/9/2017
W17-770	NA	6/27/2017	6/18/2018	Grand Rapids	yrlg	F
W17-2492	human	9/7/2017	2/10/2018	FDL	adult	F	1/16/2018
W17-772	NA	7/13/2017	7/3/2018	Togo	yrlg	M
W17-2488	NA	7/19/2017	1/16/2019	FDL	yrlg	M
W17-701	human	7/19/2017	2/3/2018	Togo	yrlg	F	2/2/2018
W17-2607	NA	3/12/2017	1/16/2018	Grand Rapids	adult	F
W18-767	human	1/12/2018	11/15/2018	FDL	adult	M	11/14/2018
W18-770	unknown	1/28/2018	7/24/2018	Grand Rapids	adult	M	7/20/2018
W18-2627	NA	1/30/2018	7/10/2019	Red Lake	adult	M
W18-713	NA	3/2/2018	3/29/2018	Grand Rapids	yrlg	M
W18-2629	NA	2/9/2018	4/20/2018	Red Lake	adult	M
W18-2166	unknown	2/10/2018	6/24/2018	Red Lake	2.5	F	5/21/2018
W18-2496	human	2/27/2018	10/15/2018	FDL	yrlg	F	10/13/2018
W18-2631	natural	2/3/2018	3/10/2019	Red Lake	yrlg	M	3/6/2019
W18-745	human	1/4/2018	11/15/2018	FDL	2.5	M	7/26/2018
W18-1317	NA	9/6/2018	9/23/2019	Park Rapids/Bemidji	pup	F
W18-1320	NA	7/25/2018	10/10/2018	Grand Rapids	adult	F
W18-1312	NA	7/27/2018	4/18/2019	Grand Rapids	adult	F
W18-1322	natural	7/27/2018	12/12/2018	Grand Rapids	adult	M	12/5/2018
W18-1326	NA	7/27/2018	1/6/2019	Grand Rapids	yrlg	F
W18-1325	human	9/9/2018	1/22/2019	Park Rapids/Bemidji	yrlg	F	11/9/2018
W18-773	NA	1/12/2018	3/20/2019	FDL	yrlg	F
W19-2175	NA	1/21/2019	10/30/2019	Red Lake	adult	M
W19-2198	natural	2/6/2019	3/11/2019	Red Lake	adult	M	3/10/2019
W19-1319	NA	8/5/2019	8/3/2020	Grand Rapids	2	M
W19-1324	NA	6/24/2019	9/19/2019	Togo	adult	F
W19-1323	human	6/25/2019	11/10/2019	Togo	yrlg	F	11/9/2019
W19-2494	NA	6/26/2019	11/10/2019	Grand Rapids	yrlg	F
W19-1321	NA	9/7/2019	10/30/2019	Grand Rapids	yrlg	F
W19-1338	NA	7/23/2019	10/30/2019	FDL	yrlg	F
W19-1311	NA	7/27/2019	10/30/2019	Bemidji	yrlg	M
W19-1332	human	9/8/2019	10/18/2019	Grand Rapids	yrlg	F	10/17/2019
W19-1302	NA	8/10/2019	10/30/2019	Grand Rapids	yrlg	F
W19-1341	NA	9/9/2019	10/30/2019	Grand Rapids	2	F
W19-1335	NA	9/12/2019	10/30/2019	Grand Rapids	yrlg	F
W19-1339	NA	9/20/2019	10/30/2019	FDL	2	M
